# Single-cell transcriptomic analysis of skeletal muscle regeneration across mouse lifespan identifies altered stem cell states associated with senescence

**DOI:** 10.1101/2023.05.25.542370

**Authors:** Lauren D. Walter, Jessica L. Orton, Ern Hwei Hannah Fong, Viviana I. Maymi, Brian D. Rudd, Jennifer H. Elisseeff, Benjamin D. Cosgrove

## Abstract

Skeletal muscle regeneration is driven by the interaction of myogenic and non-myogenic cells. In aging, regeneration is impaired due to dysfunctions of myogenic and non-myogenic cells, but this is not understood comprehensively. We collected an integrated atlas of 273,923 single-cell transcriptomes from muscles of young, old, and geriatric mice (∼5, 20, 26 months-old) at six time-points following myotoxin injury. We identified eight cell types, including T and NK cells and macrophage subtypes, that displayed accelerated or delayed response dynamics between ages. Through pseudotime analysis, we observed myogenic cell states and trajectories specific to old and geriatric ages. To explain these age differences, we assessed cellular senescence by scoring experimentally derived and curated gene-lists. This pointed to an elevation of senescent-like subsets specifically within the self-renewing muscle stem cells in aged muscles. This resource provides a holistic portrait of the altered cellular states underlying skeletal muscle regenerative decline across mouse lifespan.

**EXTENDED SUMMARY:** Skeletal muscle regeneration relies on the orchestrated interaction of myogenic and non-myogenic cells with spatial and temporal coordination. The regenerative capacity of skeletal muscle declines with aging due to alterations in myogenic stem/progenitor cell states and functions, non-myogenic cell contributions, and systemic changes, all of which accrue with age. A holistic network-level view of the cell-intrinsic and -extrinsic changes influencing muscle stem/progenitor cell contributions to muscle regeneration across lifespan remains poorly resolved. To provide a comprehensive atlas of regenerative muscle cell states across mouse lifespan, we collected a compendium of 273,923 single-cell transcriptomes from hindlimb muscles of young, old, and geriatric (4-7, 20, and 26 months-old, respectively) mice at six closely sampled time-points following myotoxin injury. We identified 29 muscle-resident cell types, eight of which exhibited accelerated or delayed dynamics in their abundances between age groups, including T and NK cells and multiple macrophage subtypes, suggesting that the age-related decline in muscle repair may arise from temporal miscoordination of the inflammatory response. We performed a pseudotime analysis of myogenic cells across the regeneration timespan and found age-specific myogenic stem/progenitor cell trajectories in old and geriatric muscles. Given the critical role that cellular senescence plays in limiting cell contributions in aged tissues, we built a series of tools to bioinformatically identify senescence in these single-cell data and assess their ability to identify senescence within key myogenic stages. By comparing single-cell senescence scores to co-expression of hallmark senescence genes *Cdkn2a* and *Cdkn1a*, we found that an experimentally derived gene-list derived from a muscle foreign body response (FBR) fibrosis model accurately (receiver-operator curve AUC = 0.82-0.86) identified senescent-like myogenic cells across mouse ages, injury time-points, and cell-cycle states, in a manner comparable to curated gene-lists. Further, this scoring approach pinpointed transitory senescence subsets within the myogenic stem/progenitor cell trajectory that are related to stalled MuSC self-renewal states across all ages of mice. This new resource of mouse skeletal muscle aging provides a comprehensive portrait of the changing cellular states and interaction network underlying skeletal muscle regeneration across mouse lifespan.
