## Extended Data File 1 for "Single-cell transcriptomic analysis of skeletal muscle regeneration across mouse lifespan identifies altered stem cell states associated with senescence"

Sample ID	Age	Age (Months)	Time Point	Sex	10x Chemistry	Citation	GEO Accession	GEO Accession Sample ID
Yng_D0_A	Young	7 mo	0	Female	v2	De Micheli et al., Cell Rep. 2020	GSE143437	D0_A
Yng_D0_B	Young	7 mo	0	Female	v2	De Micheli et al., Cell Rep. 2020	GSE143437	D0_B
Yng_D0_C	Young	5 mo	0	Female	v3	De Micheli et al., Cell Rep. 2020	GSE143437	D0_Cv3
Yng_D1_A	Young	4.7 mo	1	Female	v3	Unpublished	GSE232106	Yng_D1_A
Yng_D1_B	Young	4.7 mo	1	Female	v3	Unpublished	GSE232106	Yng_D1_B
Yng_D1_C	Young	4.7 mo	1	Female	v3	Unpublished	GSE232106	Yng_D1_C
Yng_D1_D	Young	4.7 mo	1	Female	v3	Unpublished	GSE232106	Yng_D1_D
Yng_D2_A	Young	4 mo	2	Female	v2	De Micheli et al., Cell Rep. 2020	GSE143437	D2_C
Yng_D2_B	Young	4 mo	2	Female	v2	De Micheli et al., Cell Rep. 2020	GSE143437	D2_D
Yng_D2_C	Young	7 mo	2	Male	v3	Mckellar et al., Commun Biol. 2021	GSE159500	D2_Ev3
Yng_D3.5_A	Young	4.7 mo	3.5	Female	v3	Unpublished	GSE232106	Yng_D3.5_A
Yng_D3.5_B	Young	4.7 mo	3.5	Female	v3	Unpublished	GSE232106	Yng_D3.5_B
Yng_D3.5_C	Young	4.7 mo	3.5	Female	v3	Unpublished	GSE232106	Yng_D3.5_C
Yng_D3.5_D	Young	4.7 mo	3.5	Female	v3	Unpublished	GSE232106	Yng_D3.5_D
Yng_D5_A	Young	4 mo	5	Male	v2	De Micheli et al., Cell Rep. 2020	GSE143437	D5_A
Yng_D5_B	Young	4 mo	5	Male	v2	De Micheli et al., Cell Rep. 2020	GSE143437	D5_B
Yng_D5_C	Young	4 mo	5	Female	v2	De Micheli et al., Cell Rep. 2020	GSE143437	D5_C
Yng_D7_A	Young	4 mo	7	Female	v2	De Micheli et al., Cell Rep. 2020	GSE143437	D7_C
Yng_D7_B	Young	4 mo	7	Female	v2	De Micheli et al., Cell Rep. 2020	GSE143437	D7_D
Yng_D7_C	Young	7 mo	7	Male	v3	Mckellar et al., Commun Biol. 2021	GSE159500	D7_Ev3
Old_D0_A	Old	20 mo	0	Female	v3	Mckellar et al., Commun Biol. 2021	GSE162172	Old_D0_A
Old_D0_B	Old	20 mo	0	Female	v3	Mckellar et al., Commun Biol. 2021	GSE162172	Old_D0_B
Old_D0_C	Old	20 mo	0	Female	v3	Mckellar et al., Commun Biol. 2021	GSE162172	Old_D0_C
Old_D0_D	Old	20 mo	0	Female	v3	Mckellar et al., Commun Biol. 2021	GSE162172	Old_D0_D
Old_D1_A	Old	20 mo	1	Female	v3	Mckellar et al., Commun Biol. 2021	GSE162172	Old_D1_A
Old_D1_B	Old	20 mo	1	Female	v3	Mckellar et al., Commun Biol. 2021	GSE162172	Old_D1_B
Old_D1_C	Old	20 mo	1	Female	v3	Mckellar et al., Commun Biol. 2021	GSE162172	Old_D1_C
Old_D1_D	Old	20 mo	1	Female	v3	Mckellar et al., Commun Biol. 2021	GSE162172	Old_D1_D
Old_D2_A	Old	20 mo	2	Female	v3	Mckellar et al., Commun Biol. 2021	GSE162172	Old_D2_A
Old_D2_B	Old	20 mo	2	Female	v3	Mckellar et al., Commun Biol. 2021	GSE162172	Old_D2_B
Old_D2_C	Old	20 mo	2	Female	v3	Mckellar et al., Commun Biol. 2021	GSE162172	Old_D2_C
Old_D3.5_A	Old	20 mo	3.5	Female	v3	Mckellar et al., Commun Biol. 2021	GSE162172	Old_D3_5_A
Old_D3.5_B	Old	20 mo	3.5	Female	v3	Mckellar et al., Commun Biol. 2021	GSE162172	Old_D3_5_B
Old_D3.5_C	Old	20 mo	3.5	Female	v3	Mckellar et al., Commun Biol. 2021	GSE162172	Old_D3_5_C
Old_D3.5_D	Old	20 mo	3.5	Female	v3	Mckellar et al., Commun Biol. 2021	GSE162172	Old_D3_5_D
Old_D5_A	Old	20 mo	5	Female	v3	Mckellar et al., Commun Biol. 2021	GSE162172	Old_D5_A
Old_D5_B	Old	20 mo	5	Female	v3	Mckellar et al., Commun Biol. 2021	GSE162172	Old_D5_B
Old_D5_C	Old	20 mo	5	Female	v3	Mckellar et al., Commun Biol. 2021	GSE162172	Old_D5_C
Old_D7_A	Old	20 mo	7	Female	v3	Mckellar et al., Commun Biol. 2021	GSE162172	Old_D7_A
Old_D7_B	Old	20 mo	7	Female	v3	Mckellar et al., Commun Biol. 2021	GSE162172	Old_D7_B
Old_D7_C	Old	20 mo	7	Female	v3	Mckellar et al., Commun Biol. 2021	GSE162172	Old_D7_C
Ger_D0_A	Geriatric	26 mo	0	Female	v3	Unpublished	GSE232106	Ger_D0_A
Ger_D0_B	Geriatric	26 mo	0	Female	v3	Unpublished	GSE232106	Ger_D0_B
Ger_D0_C	Geriatric	26 mo	0	Female	v3	Unpublished	GSE232106	Ger_D0_C
Ger_D0_D	Geriatric	26 mo	0	Female	v3	Unpublished	GSE232106	Ger_D0_D
Ger_D1_A	Geriatric	26 mo	1	Female	v3	Unpublished	GSE232106	Ger_D1_A
Ger_D1_B	Geriatric	26 mo	1	Female	v3	Unpublished	GSE232106	Ger_D1_B
Ger_D1_C	Geriatric	26 mo	1	Female	v3	Unpublished	GSE232106	Ger_D1_C
Ger_D1_D	Geriatric	26 mo	1	Female	v3	Unpublished	GSE232106	Ger_D1_D
Ger_D2_A	Geriatric	26 mo	2	Female	v3	Unpublished	GSE232106	Ger_D2_A
Ger_D2_B	Geriatric	26 mo	2	Female	v3	Unpublished	GSE232106	Ger_D2_B
Ger_D2_C	Geriatric	26 mo	2	Female	v3	Unpublished	GSE232106	Ger_D2_C
Ger_D2_D	Geriatric	26 mo	2	Female	v3	Unpublished	GSE232106	Ger_D2_D
Ger_D3.5_A	Geriatric	26 mo	3.5	Female	v3	Unpublished	GSE232106	Ger_D3.5_A
Ger_D3.5_B	Geriatric	26 mo	3.5	Female	v3	Unpublished	GSE232106	Ger_D3.5_B
Ger_D3.5_C	Geriatric	26 mo	3.5	Female	v3	Unpublished	GSE232106	Ger_D3.5_C
Ger_D3.5_D	Geriatric	26 mo	3.5	Female	v3	Unpublished	GSE232106	Ger_D3.5_D
Ger_D5_A	Geriatric	26 mo	5	Female	v3	Unpublished	GSE232106	Ger_D5_A
Ger_D5_B	Geriatric	26 mo	5	Female	v3	Unpublished	GSE232106	Ger_D5_B
Ger_D5_C	Geriatric	26 mo	5	Female	v3	Unpublished	GSE232106	Ger_D5_C
Ger_D5_D	Geriatric	26 mo	5	Female	v3	Unpublished	GSE232106	Ger_D5_D
Ger_D7_A	Geriatric	26 mo	7	Female	v3	Unpublished	GSE232106	Ger_D7_A
Ger_D7_B	Geriatric	26 mo	7	Female	v3	Unpublished	GSE232106	Ger_D7_B
Ger_D7_C	Geriatric	26 mo	7	Female	v3	Unpublished	GSE232106	Ger_D7_C
Ger_D7_D	Geriatric	26 mo	7	Female	v3	Unpublished	GSE232106	Ger_D7_D
